# Spatio-temporal analysis of human preimplantation development reveals dynamics of epiblast and trophectoderm

**DOI:** 10.1101/604751

**Authors:** Dimitri Meistermann, Sophie Loubersac, Arnaud Reignier, Julie Firmin, Valentin Francois Campion, Stéphanie Kilens, Yohann Lelièvre, Jenna Lammers, Magalie Feyeux, Phillipe Hulin, Steven Nedellec, Betty Bretin, Simon Covin, Gael Castel, Audrey Bihouée, Magali Soumillon, Tarjei Mikkelsen, Paul Barrière, Jérémie Bourdon, Thomas Fréour, Laurent David

## Abstract

Recent technological advances such as single-cell RNAseq^1-3^ and CRISPR-CAS9-mediated knock-out^4^ have allowed an unprecedented access into processes orchestrating human preimplantation development^5^. However, the sequence of events which occur during human preimplantation development are still unknown. In particular, timing of first human lineage specification, the process by which the morula cells acquire a specific fate, remains elusive. Here, we present a human preimplantation development model based on transcriptomic pseudotime modelling of scRNAseq biologically validated by spatial information and precise time-lapse staging. In contrast to mouse, we show that trophectoderm (TE) / inner cell mass (ICM) lineage specification in human is only detectable at the transcriptomic level at the blastocyst stage, just prior to expansion. We validated the expression profile of novel markers enabling precise staging of human preimplantation embryos, such as IFI16 which highlights establishment of epiblast (EPI) and NR2F2 which appears at the transition from specified to mature TE. Strikingly, mature TE cells arise from the polar side, just after specification, supporting a model of polar TE cells driving TE maturation. Altogether, our study unravels the first lineage specification event in the human embryo and provides a browsable resource for mapping spatio-temporal events underlying human lineage specification.
