## Extended data table 1 for "Spatio-temporal analysis of human preimplantation development reveals dynamics of epiblast and trophectoderm"

### Sheet: Primary antibodies
Target	Species	Mono or poly	Reactivity	Suplyer	Cat n°	Dilution
IFI16	Rabbit	Poly	Human	novusbio	NBP1-83118	1/100
AQP3	Rabbit	Poly	Human	ac on lines	ABIN863208	1/400
NR2F2	Rabbit	Poly	Human	abcam	ab211776	1/100
GATA2	Mouse	Mono	Human	Sigma	WH0002624M1	1/50
GATA3	Mouse	Mono	Human	BD	560136	1/100
CDH1	Mouse	Mono	human	abcam	ab1416	1/500
GATA3	Goat	Poly	Human	R&D	AF2605	1/200
NANOG	Goat	Poly	Human	R&D	AF1997	1/200
SOX17	Goat	Poly	Human	R&D	AF1924	1/200
ZO1	Rabbit	Poly	Human, dog, mouse rat	invitrogen	40-2200	1/500

### Sheet: Secondary antibodies
Fluorochrom	Species	Reactivity	Supplyer	Cat n°	Dilution
Alexa-Fluor 488	donkey	Rabbit	Life Technologies	A10037	1/1000
Alexa-Fluor 488	donkey	Mouse	Life Technologies	A21202	1/1000
Alexa-Fluor 568	donkey	Rabbit	Life Technologies	A10042	1/1000
Alexa-Fluor 568	donkey	Mouse	Life Technologies	A21447	1/1000
Alexa-Fluor 568	donkey	Goat	Life Technologies	A11057	1/1000
Alexa-Fluor 647	donkey	Goat	Life Technologies	A21447	1/1000
