## Extended data table 3 for "Spatio-temporal analysis of human preimplantation development reveals dynamics of epiblast and trophectoderm"

### Sheet: Cells annotations for mouse dat
Cell.Name	Stage	Embryo.ID	Author.lineage	FastqName	totalCounts	totalGenesExpr	Monocle.state	Cell.state	Pseudotime
E32_1.T.1	early 32 cell	E32_1	TE	SRR3955499	4623231	8963	1	TE	9.71453
E32_2.I.1	early 32 cell	E32_2	ICM	SRR3955500	5227894	11648	5	ICM	15.781
E32_6.I.1	early 32 cell	E32_6	ICM	SRR3955501	1462859	12006	5	ICM	18.4221
E32_6.I.3	early 32 cell	E32_6	ICM	SRR3955503	202947	9274	5	ICM	18.4212
E32_6.T.1	early 32 cell	E32_6	TE	SRR3955505	886462	11679	1	TE	1.05409
E32_6.I.5	early 32 cell	E32_6	ICM	SRR3955507	432886	9922	5	ICM	16.9179
E32_6.I.7	early 32 cell	E32_6	ICM	SRR3955509	1665415	11402	5	ICM	18.1574
E32_2.I.2	early 32 cell	E32_2	ICM	SRR3955511	2712253	8978	6	ICM	14.6791
E32_2.T.1	early 32 cell	E32_2	TE	SRR3955512	3061173	10833	1	TE	6.86968
E32_2.I.3	early 32 cell	E32_2	ICM	SRR3955513	4392887	12346	5	ICM	15.8807
E32_2.T.2	early 32 cell	E32_2	TE	SRR3955514	5217985	11312	1	TE	6.91513
E32_2.T.3	early 32 cell	E32_2	TE	SRR3955515	4640266	10592	1	TE	6.50526
E32_2.T.4	early 32 cell	E32_2	TE	SRR3955516	748818	8795	1	TE	6.99206
E32_2.T.5	early 32 cell	E32_2	TE	SRR3955517	1038708	8952	1	TE	5.7543
E32_2.T.6	early 32 cell	E32_2	TE	SRR3955518	919279	8962	1	TE	6.47272
E32_2.T.7	early 32 cell	E32_2	TE	SRR3955519	1155585	9054	1	TE	5.96176
E32_2.T.8	early 32 cell	E32_2	TE	SRR3955520	1974989	8727	1	TE	6.46511
E32_2.I.4	early 32 cell	E32_2	ICM	SRR3955521	502509	7155	4	ICM	13.0757
E32_2.T.9	early 32 cell	E32_2	TE	SRR3955522	6396242	14330	1	TE	6.87202
E32_1.I.1	early 32 cell	E32_1	ICM	SRR3955523	3654302	9554	7	CO	13.9796
E32_1.I.2	early 32 cell	E32_1	ICM	SRR3955524	1434857	8610	7	CO	13.9523
E32_1.T.2	early 32 cell	E32_1	TE	SRR3955525	216138	7553	1	TE	9.64378
E32_4.T.1	early 32 cell	E32_4	TE	SRR3955526	126961	8302	2	ICM	11.1274
E32_4.I.1	early 32 cell	E32_4	ICM	SRR3955528	19667802	14022	6	ICM	14.796
E32_4.I.2	early 32 cell	E32_4	ICM	SRR3955529	217207	9265	6	ICM	14.8229
E32_4.T.3	early 32 cell	E32_4	TE	SRR3955530	638779	10000	1	TE	9.67578
E32_4.I.3	early 32 cell	E32_4	ICM	SRR3955532	4169210	12100	6	ICM	14.7633
E32_4.I.4	early 32 cell	E32_4	ICM	SRR3955533	656555	10376	6	ICM	14.7978
E32_4.I.5	early 32 cell	E32_4	ICM	SRR3955534	4438416	12364	5	ICM	15.63
E32_1.T.3	early 32 cell	E32_1	TE	SRR3955538	3707785	10144	1	TE	6.48838
E32_4.I.7	early 32 cell	E32_4	ICM	SRR3955539	4324726	12325	5	ICM	15.6464
E32_5.T.4	early 32 cell	E32_5	TE	SRR3955548	175437	9781	1	TE	4.62534
E32_1.T.4	early 32 cell	E32_1	TE	SRR3955551	3502923	10450	1	TE	6.89786
E32_5.T.7	early 32 cell	E32_5	TE	SRR3955552	295212	10423	1	TE	4.7846
E32_6.T.3	early 32 cell	E32_6	TE	SRR3955554	137524	8832	1	TE	4.68551
E32_1.T.5	early 32 cell	E32_1	TE	SRR3955556	3660641	10306	1	TE	9.72722
E32_6.I.9	early 32 cell	E32_6	ICM	SRR3955557	8934411	12566	5	ICM	16.9324
E32_6.I.11	early 32 cell	E32_6	ICM	SRR3955559	439991	9815	5	ICM	16.9676
E32_6.I.13	early 32 cell	E32_6	ICM	SRR3955561	621068	10778	5	ICM	17.8856
E32_6.T.5	early 32 cell	E32_6	TE	SRR3955563	411340	10584	1	TE	0.883374
E32_6.I.15	early 32 cell	E32_6	ICM	SRR3955565	3684073	12442	5	ICM	17.8694
E32_6.I.17	early 32 cell	E32_6	ICM	SRR3955567	644273	10616	5	ICM	16.892
E32_6.I.19	early 32 cell	E32_6	ICM	SRR3955569	837575	10846	5	ICM	20.8717
E32_6.T.7	early 32 cell	E32_6	TE	SRR3955571	269504	10135	1	TE	1.13282
E32_6.T.9	early 32 cell	E32_6	TE	SRR3955573	189196	9510	1	TE	0.928497
E32_6.I.21	early 32 cell	E32_6	ICM	SRR3955575	1876429	11414	5	ICM	18.4365
E64_1.T.1	64 cell	64_1	TE	SRR3955577	342907	8178	1	TE	0.71949
E64_9.T.1	64 cell	64_9	TE	SRR3955578	2646108	9542	1	TE	0.607935
E64_9.I.1	64 cell	64_9	ICM	SRR3955579	1066142	7614	5	ICM	22.2987
E64_1.I.1	64 cell	64_1	ICM	SRR3955580	2087049	8690	5	ICM	22.351
E64_1.T.2	64 cell	64_1	TE	SRR3955581	4440884	11785	1	TE	0.386087
E64_12.T.1	64 cell	64_12	TE	SRR3955583	1902547	7941	1	TE	1.11259
E64_12.T.2	64 cell	64_12	TE	SRR3955584	643651	9189	1	TE	0.823875
E64_1.T.3	64 cell	64_1	TE	SRR3955585	2648240	10144	1	TE	0.683466
E64_12.I.4	64 cell	64_12	ICM	SRR3955588	2740747	8778	5	ICM	21.6551
E64_12.I.5	64 cell	64_12	ICM	SRR3955589	1712743	6504	5	ICM	21.2044
E64_12.I.6	64 cell	64_12	ICM	SRR3955590	1644384	6559	5	ICM	21.2558
E64_12.T.3	64 cell	64_12	TE	SRR3955591	5693024	10539	1	TE	0.666587
E64_13.T.1	64 cell	64_13	TE	SRR3955592	2320683	8250	1	TE	1.11988
E64_2.I.1	64 cell	64_2	ICM	SRR3955593	2373778	9017	5	ICM	21.9732
E64_1.I.2	64 cell	64_1	ICM	SRR3955594	443083	7222	5	ICM	21.9291
E64_2.I.2	64 cell	64_2	ICM	SRR3955595	2618018	10279	5	ICM	22.3153
E64_2.T.1	64 cell	64_2	TE	SRR3955596	4337621	11029	1	TE	0.6842
E64_2.I.3	64 cell	64_2	ICM	SRR3955597	1742278	9177	5	ICM	22.0932
E64_2.T.2	64 cell	64_2	TE	SRR3955598	4506461	9341	1	TE	3.70071
E64_2.T.3	64 cell	64_2	TE	SRR3955599	1719121	7361	1	TE	0.701974
E64_2.T.4	64 cell	64_2	TE	SRR3955600	3488414	9877	1	TE	0.815495
E64_3.I.1	64 cell	64_3	ICM	SRR3955601	2030221	8812	5	ICM	21.3083
E64_3.T.1	64 cell	64_3	TE	SRR3955602	2485330	10176	1	TE	0.466794
E64_4.I.1	64 cell	64_4	ICM	SRR3955603	1224263	9163	5	ICM	22.2682
E64_4.I.2	64 cell	64_4	ICM	SRR3955604	703008	10568	5	ICM	23.0853
E64_4.I.3	64 cell	64_4	ICM	SRR3955605	1365907	8462	5	ICM	21.9966
E64_1.T.4	64 cell	64_1	TE	SRR3955606	2388127	11247	1	TE	0.478473
E64_4.I.4	64 cell	64_4	ICM	SRR3955607	1934609	9682	5	ICM	22.1993
E64_4.T.1	64 cell	64_4	TE	SRR3955608	2296595	8424	1	TE	1.0504
E64_1.T.5	64 cell	64_1	TE	SRR3955610	2338639	11079	1	TE	0.247273
E64_4.I.5	64 cell	64_4	ICM	SRR3955611	1738756	8158	5	ICM	18.4462
E64_5.T.1	64 cell	64_5	TE	SRR3955612	4938765	11731	1	TE	0.408053
E64_5.I.1	64 cell	64_5	ICM	SRR3955613	5258261	11546	5	ICM	23.0209
E64_5.I.2	64 cell	64_5	ICM	SRR3955614	1423974	9218	5	ICM	22.9488
E64_5.T.2	64 cell	64_5	TE	SRR3955615	2114382	8483	1	TE	0
E64_5.T.3	64 cell	64_5	TE	SRR3955616	1206775	6677	1	TE	0.777018
E64_5.I.3	64 cell	64_5	ICM	SRR3955617	1429919	8162	5	ICM	22.0418
E64_1.T.6	64 cell	64_1	TE	SRR3955618	797411	9044	1	TE	0.86867
E64_5.T.4	64 cell	64_5	TE	SRR3955619	1429700	10751	1	TE	0.261148
E64_5.I.4	64 cell	64_5	ICM	SRR3955620	794743	9119	5	ICM	22.7945
E64_5.I.5	64 cell	64_5	ICM	SRR3955621	1539833	9071	5	ICM	22.4428
E64_6.I.1	64 cell	64_6	ICM	SRR3955622	3350096	9431	5	ICM	21.3727
E64_6.T.1	64 cell	64_6	TE	SRR3955623	1676931	7683	1	TE	0.58749
E64_6.T.2	64 cell	64_6	TE	SRR3955624	3074511	8631	1	TE	0.832559
E64_6.I.2	64 cell	64_6	ICM	SRR3955625	1626617	10798	5	ICM	23.3242
E64_6.T.3	64 cell	64_6	TE	SRR3955626	4321454	10839	1	TE	0.356776
E64_6.T.4	64 cell	64_6	TE	SRR3955627	3351877	9787	1	TE	0.921719
E64_6.I.3	64 cell	64_6	ICM	SRR3955628	11549389	12190	5	ICM	22.3521
E64_6.T.5	64 cell	64_6	TE	SRR3955629	4082276	8520	1	TE	0.687029
E64_6.T.6	64 cell	64_6	TE	SRR3955630	6507966	12731	1	TE	0.178115
E64_6.I.4	64 cell	64_6	ICM	SRR3955631	7777473	12332	5	ICM	22.8245
E64_6.I.5	64 cell	64_6	ICM	SRR3955632	3943304	9392	5	ICM	22.5224
E64_8.I.1	64 cell	64_8	ICM	SRR3955633	1090629	7344	5	ICM	21.7343
E64_8.I.2	64 cell	64_8	ICM	SRR3955634	2052598	8338	5	ICM	23.8165
E64_8.I.3	64 cell	64_8	ICM	SRR3955635	635517	7950	5	ICM	22.2166
E64_8.I.4	64 cell	64_8	ICM	SRR3955636	359414	8008	5	ICM	23.2177
E64_8.I.5	64 cell	64_8	ICM	SRR3955637	537595	7724	5	ICM	24.0408
E16_1.C.1	late 16 cell	E16_1	CO	SRR3955638	4070058	12856	7	CO	12.3313
E16_2.I.1	late 16 cell	E16_2	ICM	SRR3955639	2697176	11577	6	ICM	14.844
E16_11.C.1	late 16 cell	E16_11	CO	SRR3955640	9306537	11812	7	CO	14.0445
E16_3.C.1	late 16 cell	E16_3	CO	SRR3955641	120213	8791	2	ICM	11.2916
E16_3.C.2	late 16 cell	E16_3	CO	SRR3955642	5035710	13091	1	TE	10.2576
E16_3.C.3	late 16 cell	E16_3	CO	SRR3955643	1851676	11142	4	ICM	12.804
E16_3.C.4	late 16 cell	E16_3	CO	SRR3955644	1147364	11678	7	CO	12.1539
E16_3.I.1	late 16 cell	E16_3	ICM	SRR3955645	1019731	10632	4	ICM	12.8543
E16_3.C.5	late 16 cell	E16_3	CO	SRR3955646	1212675	11010	7	CO	13.2715
E16_3.C.6	late 16 cell	E16_3	CO	SRR3955647	932929	11308	2	ICM	11.2289
E16_3.I.2	late 16 cell	E16_3	ICM	SRR3955648	3150489	11278	7	CO	14.0221
E16_3.I.3	late 16 cell	E16_3	ICM	SRR3955649	2423442	10252	7	CO	14.1384
E16_3.C.7	late 16 cell	E16_3	CO	SRR3955650	3319698	10789	7	CO	14.1438
E16_3.I.4	late 16 cell	E16_3	ICM	SRR3955651	396725	9921	4	ICM	12.8282
E16_4.C.1	late 16 cell	E16_4	CO	SRR3955652	2617921	11073	7	CO	14.0061
E16_4.C.2	late 16 cell	E16_4	CO	SRR3955653	340975	9986	1	TE	9.61678
E16_4.I.1	late 16 cell	E16_4	ICM	SRR3955654	1278269	11270	5	ICM	15.4855
E16_4.I.2	late 16 cell	E16_4	ICM	SRR3955655	6579714	11996	7	CO	13.9935
E16_4.T.1	late 16 cell	E16_4	TE	SRR3955656	746596	10663	2	ICM	11.2659
E16_4.C.3	late 16 cell	E16_4	CO	SRR3955657	3052730	13399	7	CO	11.8788
E16_4.T.2	late 16 cell	E16_4	TE	SRR3955658	2251978	12092	1	TE	9.79891
E16_4.T.3	late 16 cell	E16_4	TE	SRR3955660	872224	10781	1	TE	8.73394
E16_4.I.3	late 16 cell	E16_4	ICM	SRR3955661	572125	9912	4	ICM	13.356
E16_4.C.4	late 16 cell	E16_4	CO	SRR3955662	12400102	13765	2	ICM	11.1218
E16_4.T.4	late 16 cell	E16_4	TE	SRR3955663	183459	9123	1	TE	9.59398
E16_5.C.1	late 16 cell	E16_5	CO	SRR3955664	157402	9225	1	TE	8.96148
E16_5.T.1	late 16 cell	E16_5	TE	SRR3955665	5846067	12887	7	CO	12.1475
E16_5.C.2	late 16 cell	E16_5	CO	SRR3955666	9691406	13445	1	TE	8.34447
E16_5.T.2	late 16 cell	E16_5	TE	SRR3955667	196875	9864	1	TE	6.921
E16_5.I.1	late 16 cell	E16_5	ICM	SRR3955668	431798	9876	4	ICM	12.2768
E16_1.C.3	late 16 cell	E16_1	CO	SRR3955669	408840	10427	7	CO	13.0718
E16_5.I.2	late 16 cell	E16_5	ICM	SRR3955670	3032161	11342	6	ICM	14.6183
E16_1.C.4	late 16 cell	E16_1	CO	SRR3955671	2314903	11411	7	CO	14.1109
E16_1.I.1	late 16 cell	E16_1	ICM	SRR3955672	565450	9172	7	CO	14.0656
E16_1.C.5	late 16 cell	E16_1	CO	SRR3955673	4395944	11793	7	CO	13.4725
E16_2.I.2	late 16 cell	E16_2	ICM	SRR3955674	1459160	11278	7	CO	13.5102
E16_10.I.1	late 16 cell	E16_10	ICM	SRR3955675	119839	8266	7	CO	14.0278
E16_10.C.1	late 16 cell	E16_10	CO	SRR3955676	2890925	11089	7	CO	14.1815
E16_2.I.3	late 16 cell	E16_2	ICM	SRR3955677	3044281	12207	6	ICM	14.7775
E16_11.C.2	late 16 cell	E16_11	CO	SRR3955678	484460	9632	7	CO	14.0686
E16_11.C.3	late 16 cell	E16_11	CO	SRR3955679	7106171	13007	7	CO	13.5888
E16_11.C.4	late 16 cell	E16_11	CO	SRR3955680	7882981	12206	2	ICM	11.1759
E32_1.T.6	late 32 cell	32_1	TE	SRR3955681	2753009	11876	1	TE	1.55299
E32_8.T.1	late 32 cell	32_8	TE	SRR3955682	2999666	10510	1	TE	1.5688
E32_8.T.2	late 32 cell	32_8	TE	SRR3955683	4729670	12308	1	TE	0.854528
E32_8.T.3	late 32 cell	32_8	TE	SRR3955684	5783630	12888	1	TE	0.863408
E32_8.T.4	late 32 cell	32_8	TE	SRR3955685	2296032	11591	1	TE	1.0786
E32_8.I.1	late 32 cell	32_8	ICM	SRR3955686	2652140	11820	5	ICM	22.0759
E32_8.I.2	late 32 cell	32_8	ICM	SRR3955687	3416360	11257	5	ICM	18.7967
E32_9.T.1	late 32 cell	32_9	TE	SRR3955688	3490800	10832	7	CO	13.9637
E32_9.T.2	late 32 cell	32_9	TE	SRR3955689	218329	9667	1	TE	7.79252
E32_9.T.3	late 32 cell	32_9	TE	SRR3955690	2176008	11530	1	TE	7.55613
E32_9.T.4	late 32 cell	32_9	TE	SRR3955691	3326799	11466	1	TE	10.697
E32_9.I.1	late 32 cell	32_9	ICM	SRR3955692	3183572	10733	5	ICM	15.4004
E32_2.T.10	late 32 cell	32_2	TE	SRR3955693	3521953	11914	1	TE	4.74562
E32_2.T.11	late 32 cell	32_2	TE	SRR3955694	2008784	10570	1	TE	4.70697
E32_2.I.5	late 32 cell	32_2	ICM	SRR3955695	3938044	11201	5	ICM	16.9384
E32_2.T.12	late 32 cell	32_2	TE	SRR3955696	4326428	12421	1	TE	4.36152
E32_2.I.6	late 32 cell	32_2	ICM	SRR3955697	3660861	11824	5	ICM	16.3963
E32_2.I.7	late 32 cell	32_2	ICM	SRR3955698	3269229	11414	5	ICM	17.8659
E32_2.I.8	late 32 cell	32_2	ICM	SRR3955699	3186224	11468	5	ICM	15.7569
E32_2.T.13	late 32 cell	32_2	TE	SRR3955700	4800882	12990	1	TE	2.92141
E32_2.T.14	late 32 cell	32_2	TE	SRR3955701	2453886	12077	1	TE	4.58935
E32_2.I.9	late 32 cell	32_2	ICM	SRR3955702	1123145	10543	5	ICM	16.9558
E32_2.I.10	late 32 cell	32_2	ICM	SRR3955703	950762	9337	5	ICM	15.4209
E32_3.T.1	late 32 cell	32_3	TE	SRR3955704	2026887	12244	1	TE	1.48066
E32_3.I.1	late 32 cell	32_3	ICM	SRR3955705	658742	9486	5	ICM	20.4523
E32_3.I.2	late 32 cell	32_3	ICM	SRR3955706	3505888	12022	5	ICM	19.614
E32_3.I.3	late 32 cell	32_3	ICM	SRR3955707	2274468	11726	5	ICM	21.325
E32_3.I.4	late 32 cell	32_3	ICM	SRR3955708	1527760	11105	5	ICM	19.6273
E32_3.T.2	late 32 cell	32_3	TE	SRR3955709	1154875	10796	1	TE	4.96592
E32_3.I.5	late 32 cell	32_3	ICM	SRR3955710	2700184	11806	5	ICM	20.8859
E32_3.I.6	late 32 cell	32_3	ICM	SRR3955711	2146587	11334	5	ICM	20.8228
E32_3.I.7	late 32 cell	32_3	ICM	SRR3955712	2405128	10606	5	ICM	17.9476
E32_3.T.3	late 32 cell	32_3	TE	SRR3955713	4319582	13145	1	TE	1.15617
E32_3.T.4	late 32 cell	32_3	TE	SRR3955714	2388563	9642	1	TE	4.69239
E32_3.T.5	late 32 cell	32_3	TE	SRR3955715	5682543	13381	1	TE	0.920705
E32_4.I.9	late 32 cell	32_4	ICM	SRR3955716	3424219	11376	5	ICM	16.0285
E32_4.T.7	late 32 cell	32_4	TE	SRR3955717	5372102	12907	1	TE	4.66971
E32_4.I.10	late 32 cell	32_4	ICM	SRR3955718	1990016	10574	5	ICM	17.6374
E32_1.T.7	late 32 cell	32_1	TE	SRR3955719	1543555	10377	1	TE	2.92552
E16_1.C.6	early 16 cell	16_1	CO	SRR3955720	3253263	9298	7	CO	14.0334
E16_1.I.2	early 16 cell	16_1	ICM	SRR3955721	3381571	12597	4	ICM	12.3431
E16_1.I.3	early 16 cell	16_1	ICM	SRR3955722	3823575	12444	7	CO	12.8163
E16_1.C.7	early 16 cell	16_1	CO	SRR3955723	2065974	11881	7	CO	12.3346
E16_1.I.4	early 16 cell	16_1	ICM	SRR3955724	2188963	9968	4	ICM	13.312
E16_2.C.1	early 16 cell	16_2	CO	SRR3955725	761665	9429	4	ICM	12.8648
E16_2.T.1	early 16 cell	16_2	TE	SRR3955726	6497400	11250	1	TE	9.67166
E16_2.C.2	early 16 cell	16_2	CO	SRR3955727	3359082	9702	7	CO	14.0036
E16_2.I.4	early 16 cell	16_2	ICM	SRR3955728	2341534	9119	7	CO	14.0459
E16_2.I.5	early 16 cell	16_2	ICM	SRR3955729	4277576	13340	7	CO	13.6127
E16_2.I.6	early 16 cell	16_2	ICM	SRR3955730	1984037	9286	7	CO	14.1896
E16_2.C.3	early 16 cell	16_2	CO	SRR3955731	3339649	10480	1	TE	10.5903
E16_2.T.2	early 16 cell	16_2	TE	SRR3955732	3052483	10434	1	TE	10.5502
E16_2.T.3	early 16 cell	16_2	TE	SRR3955733	1632766	10500	1	TE	8.70081
E16_2.I.7	early 16 cell	16_2	ICM	SRR3955734	2000997	9061	7	CO	14.088
E16_3.C.8	early 16 cell	16_3	CO	SRR3955735	2830675	10655	1	TE	10.2287
E16_3.I.5	early 16 cell	16_3	ICM	SRR3955736	2355714	9053	7	CO	14.0985
E16_3.I.6	early 16 cell	16_3	ICM	SRR3955737	2927579	9046	7	CO	14.1706
E16_3.I.7	early 16 cell	16_3	ICM	SRR3955738	3805879	10394	4	ICM	13.5317
E16_3.I.8	early 16 cell	16_3	ICM	SRR3955739	2709070	9246	7	CO	14.1725
E16_3.C.9	early 16 cell	16_3	CO	SRR3955740	3705054	10317	7	CO	14.0311
E16_4.C.5	early 16 cell	16_4	CO	SRR3955741	4567139	11119	7	CO	14.0753
E16_4.C.6	early 16 cell	16_4	CO	SRR3955742	113618	7725	7	CO	14.1801
E16_4.T.5	early 16 cell	16_4	TE	SRR3955743	5222705	11148	2	ICM	11.3197
E16_4.T.6	early 16 cell	16_4	TE	SRR3955744	3513683	10003	7	CO	13.1517
E16_4.T.7	early 16 cell	16_4	TE	SRR3955745	3510250	10329	1	TE	8.30632
E16_4.T.8	early 16 cell	16_4	TE	SRR3955746	4266681	10242	1	TE	8.94204
E16_4.I.4	early 16 cell	16_4	ICM	SRR3955747	3445066	9724	7	CO	13.711
E16_4.I.5	early 16 cell	16_4	ICM	SRR3955748	4716808	10353	4	ICM	13.5435
E16_4.T.9	early 16 cell	16_4	TE	SRR3955749	3948100	10675	1	TE	6.96687
E16_4.I.6	early 16 cell	16_4	ICM	SRR3955750	2744573	9758	7	CO	14.0367
E16_4.T.10	early 16 cell	16_4	TE	SRR3955751	3163293	10468	1	TE	4.1683
E16_1.C.8	early 16 cell	16_1	CO	SRR3955752	2886770	13635	1	TE	10.6893
E16_4.C.7	early 16 cell	16_4	CO	SRR3955753	6526941	12817	5	ICM	16.3987
E16_5.C.3	early 16 cell	16_5	CO	SRR3955754	6209607	13008	5	ICM	16.2401
E16_5.T.3	early 16 cell	16_5	TE	SRR3955755	3266388	11654	1	TE	8.75413
E16_5.C.4	early 16 cell	16_5	CO	SRR3955756	6514518	12702	7	CO	12.315
E16_5.T.4	early 16 cell	16_5	TE	SRR3955757	5591999	12101	1	TE	8.10675
E16_5.T.5	early 16 cell	16_5	TE	SRR3955758	6006126	12285	1	TE	8.09016
E16_5.C.5	early 16 cell	16_5	CO	SRR3955759	7137250	12722	7	CO	13.1073
E16_5.T.6	early 16 cell	16_5	TE	SRR3955760	6292395	14045	1	TE	8.09278
E16_5.C.6	early 16 cell	16_5	CO	SRR3955761	8964974	12595	7	CO	13.9593
E16_1.I.5	early 16 cell	16_1	ICM	SRR3955762	3206349	11713	7	CO	12.9552
E16_5.C.7	early 16 cell	16_5	CO	SRR3955763	5849907	13231	7	CO	13.4176
E16_5.C.8	early 16 cell	16_5	CO	SRR3955764	8812782	13199	7	CO	13.9721
E16_6.T.1	early 16 cell	16_6	TE	SRR3955765	10626019	13064	1	TE	9.57746
E16_6.T.2	early 16 cell	16_6	TE	SRR3955766	5400448	13109	1	TE	9.58428
E16_6.T.3	early 16 cell	16_6	TE	SRR3955767	2433542	13007	1	TE	8.34106
E16_6.C.1	early 16 cell	16_6	CO	SRR3955768	6994721	11683	7	CO	13.2947
E16_6.T.4	early 16 cell	16_6	TE	SRR3955769	2103325	10783	1	TE	10.3256
E16_6.I.1	early 16 cell	16_6	ICM	SRR3955770	4952974	11546	7	CO	13.942
E16_6.T.5	early 16 cell	16_6	TE	SRR3955771	3486282	12578	1	TE	7.85726
E16_8.I.1	early 16 cell	16_8	ICM	SRR3955772	3424196	11916	7	CO	14.015
E16_8.C.1	early 16 cell	16_8	CO	SRR3955773	5414135	11126	7	CO	14.0146
E16_8.C.2	early 16 cell	16_8	CO	SRR3955774	1267194	10874	7	CO	14.0417
E16_1.C.9	early 16 cell	16_1	CO	SRR3955775	1040626	11658	7	CO	11.6218
E16_8.C.3	early 16 cell	16_8	CO	SRR3955776	2870603	9606	7	CO	14.0546
E16_8.I.2	early 16 cell	16_8	ICM	SRR3955777	3776382	10135	7	CO	14.1132
E16_8.C.4	early 16 cell	16_8	CO	SRR3955778	4437768	13832	7	CO	12.5238
E16_8.C.5	early 16 cell	16_8	CO	SRR3955779	4395194	13933	4	ICM	13.3303
E16_8.C.6	early 16 cell	16_8	CO	SRR3955780	2501287	10171	7	CO	14.1037
E16_8.I.3	early 16 cell	16_8	ICM	SRR3955781	5387253	12286	4	ICM	13.4822
E16_9.C.1	early 16 cell	16_9	CO	SRR3955782	1043982	10765	7	CO	13.1196
E16_9.C.2	early 16 cell	16_9	CO	SRR3955783	4804854	11269	7	CO	13.1223
E16_9.C.3	early 16 cell	16_9	CO	SRR3955784	4081753	11030	7	CO	13.3004
E16_9.C.5	early 16 cell	16_9	CO	SRR3955786	2063672	8405	7	CO	14.1503
E16_9.C.6	early 16 cell	16_9	CO	SRR3955787	1302644	9972	2	ICM	11.2532
E16_9.C.7	early 16 cell	16_9	CO	SRR3955788	2072071	10339	7	CO	14.0232
E16_9.C.8	early 16 cell	16_9	CO	SRR3955789	1134942	10375	7	CO	14.0194
E16_9.C.9	early 16 cell	16_9	CO	SRR3955790	5992759	10886	7	CO	13.9963
